# Germ granule association drives small RNA specificity for a nuclear Argonaute protein

**DOI:** 10.1101/2023.08.01.551545

**Authors:** Shihui Chen, Carolyn M. Phillips

## Abstract

RNA interference (RNAi) is a conserved gene silencing process that exists in diverse organisms to protect genome integrity and regulate gene expression. In *C. elegans*, the majority of RNAi pathway proteins localize to perinuclear, phase-separated germ granules, which are comprised of sub-domains referred to as P granules, *Mutator* foci, Z granules, and SIMR foci. However, the protein components and function of the newly discovered SIMR foci are unknown. Here we demonstrate that HRDE-2 localizes to SIMR foci and interacts with the germline nuclear RNAi Argonaute HRDE-1. Furthermore, HRDE-1 also localizes to SIMR foci, dependent on HRDE-2, but only in its small RNA unbound state. This germ granule localization is critical to promote the small RNA binding specificity of HRDE-1 and, in the absence of HRDE-2, HRDE-1 exclusively loads CSR-class 22G-RNAs rather than WAGO-class 22G-RNAs, resulting in inappropriate H3K9me3 deposition on CSR-target genes. Thus, our study demonstrates that the recruitment of unloaded HRDE-1 to germ granules, mediated by HRDE-2, is critical to ensure that the correct small RNAs are used to guide nuclear RNA silencing in the *C. elegans* germline.
