## Supplementary Table 2 for "Germ granule association drives small RNA specificity for a nuclear Argonaute protein"

### Sheet: Key resources
Supplementary Table 2. Reagents, resources, and strains used in this study.
Reagent or Resource	Source	Identifier
Antibodies
Anti-FLAG M2 (Mouse monoclonal)	Sigma Aldrich	Cat# F1804, RRID:AB_262044
Anti-HA 3F10 (Rat monoclonal)	Roche	Cat# 11867423001, RRID:AB_390918
Anti-HA 3F10 Peroxidase (Rat monoclonal)	Roche	Cat# 12013819001, RRID:AB_390917
Anti-Myc (9E10) (Mouse monoclonal)	Thermo Fisher	Cat# 13-2500
Anti-PGL-1 (Mouse monoclonal)	DSHB	Cat# K76, RRID:AB_531836
Anti-GFP (Rabbit polyclonal)	Thermo Fisher	Cat# A-11122, RRID:AB_221569
Anti-Ty1 (BB2) (Mouse monoclonal)	Thermo Fisher	Cat# MA5-23513
Anti-H3K9me3 (Rabbit polyclonal) ChIP Grade	Abcam	Cat# ab8898
Anti-H3K27me3 C36B11 (Rabbit monoclonal)	Cell signaling	Cat# 9733T
Goat anti-mouse IgG Alexa Fluor 488	Thermo Fisher	Cat# A-11029, RRID:AB_138404
Goat anti-Rat IgG Alexa Fluor 555	Thermo Fisher	Cat# A-21434, RRID:AB_2535855
Goat anti-mouse IgM Alexa Fluor 647	Thermo Fisher	Cat# A21238, RRID:AB_1500930
Goat anti-mouse IgG Alexa Fluor 647	Thermo Fisher	Cat# A21236
Guinea Pig anti-Rabbit IgG (Guinea Pig polyclonal)	Antibodies-Online	Cat# ABIN101961
Anti-actin IgG (Mouse monoclonal)	Abcam	Cat# ab3280, RRID:AB_303668
Goat anti-mouse IgG Secondary HRP	Thermo Fisher	Cat# A16078, RRID:AB_2534751
Goat anti-rabbit Secondary HRP	Thermo Fisher	Cat# A16110, RRID: AB_2534782
Bacterial and Virus Strains
E. coli OP50-1		RRID:WB-STRAIN:WBStrain00041971
Chemicals, Peptides, and Recombinant Proteins
TrIzol Reagent (phenol, Guanidine isothiocyanate, Ammonium thiocyanate)	Thermo Fisher	Cat #15596018
Cat #15596018	Thermo Fisher	Cat# 10777019
Pierce™ Protease Inhibitor Tablets, EDTA-free	Thermo Fisher	Cat# A32965
Nonidet P 40 substitute	Sigma Aldrich	Cat# 11332473001
Anti-FLAG M2 Affinity Matrix	Sigma Aldrich	Cat# A2220, RRID:AB_10063035
Anti-HA 3F10 Affinity Matrix	Sigma Aldrich	Cat# 11815016001, RRID:AB_390914
Anti-GFP Agarose (RQ2)	MBL	Cat# D153-8
Ambion RNA loading buffer II	ThermoFisher	Cat# AM8547
SYBR Gold Nucleic Acid Gel Stain	Life Technologies	Cat# S11494
Bolt 4-12% Bis-Tris Plus Gels	Thermo Fisher	Cat# NW04122BOX
Nitrocellulose Pre-Cut Blotting Membranes	Thermo Fisher	Cat# LC2001
15% Criterion TBE-Urea Polyacrylamide Gel	Bio-Rad	Cat# 3450091
RNA 5’ Polyphosphatase	EpiCentre	Cat# RP8092H
Phenol/Chloroform/Isoamyl Alcohol (pH 4.3)	Fisher	Cat# BP1754I-100
T4 RNA Ligase 2, truncated KQ	New England Biolabs	Cat# M0373L
T4 RNA Ligase 1	New England Biolabs	Cat# M0204L
SuperScript III	Thermo Fisher	Cat# 18080-051
Q5 High Fidelity DNA Polymerase	New England Biolabs	Cat# M0491L
10% Criterion TBE Polyacrylamide Gel	Bio-Rad	Cat# 3450051
Triton-X100	Millipore Sigma	Cat# X100-500ML
Pierce™ 16% Formaldehyde (w/v), Methanol-free	ThermoFisher	Cat# 28908
cOmplete™, EDTA-free Protease Inhibitor Cocktail	Millipore Sigma	Cat# 11873580001
NEBNext High-Fidelity 2 × PCR Master Mix	VWR	Cat# 102500-096
Proteinase K, recombinant, PCR grade	Thermo Fisher	Cat# EO0491
Invitrogen™ UltraPure™ Phenol:Chloroform:Isoamyl Alcohol (25:24:1, v/v)	Thermo Fisher	Cat# 15593031
AMPure XP Reagent	Beckman Coulter	Cat# A63880
BioMag®Plus Concanavalin A (3mL)	Bangs Laboratories	Cat# BP531-16195
CUTANA™ pAG-Tn5 for CUT&Tag	EpiCypher	Cat# SKU: 15-1017
SNAP-CUTANA™ K-MetStat Panel	EpiCypher	Cat# SKU19-1002
Bovine Serum Albumin solution	Millipore Sigma	Cat# A8577-10ML
Critical Commercial Assays
Qubit 1x dsDNA HS Assay Kit	Thermo Fisher	Cat# Q33231
NEBNext Ultra II Directional RNA Library Prep Kit with Sample Purification Beads	VWR	Cat# 103501-468
Deposited Data
mass spectrometry proteomics data	This paper	MassIVE repository: MSV000092546
small RNA sequencing data	This paper	Gene Expression Omnibus (GEO): GSE239291
mRNA sequencing data	This paper	Gene Expression Omnibus (GEO): GSE239291
CUT&tag sequencing data	This paper	Gene Expression Omnibus (GEO): GSE239291
Experimental Models: Organisms/Strains
C. elegans: Strain N2 - wild-type	Caenorhabditis Genetics Center (CGC)	N2
C. elegans: Strain YY538 - hrde-1(tm1200) III	Buckley et al., Nature (2012)	YY538
C. elegans: Strain FD53 - hrde-2/enri-3(qe20) V	Lewis et al., Molecular Cell (2020)	FD53
C. elegans: Strain TRG1656 - hrde-2/enri-3(tag1660[hrde-2/enri-3::2XTY-1::GFP]) V	Lewis et al., Molecular Cell (2020)	TRG1656
C. elegans: Strain JMC231 - hrde-1(tor125[GFP::3xFLAG::hrde-1]) III	Seroussi et al., eLife (2023)	JMC231
C. elegans: Strain USC1456 - simr-1(cmp36) I; hrde-2/enri-3(tag1660[hrde-2/enri-3::2xTy1::GFP]) V	This paper	USC1456
C. elegans: Strain USC1457 - simr-1(cmp112[simr-1::GFP::3xFLAG]) I; hrde-2(qe20) V	This paper	USC1457
C. elegans: Strain USC1464 - simr-1 (cmp36) I; hrde-1(tor125[GFP::3xFLAG::hrde-1]) III	This paper	USC1464
C. elegans: Strain USC1465 - hrde-1(tor125[GFP::3xFLAG::hrde-1]) III; hrde-2/enri-3(qe20) V	This paper	USC1465
C. elegans: Strain USC1473 - mut-2(ne298) I; hrde-1(tor125[GFP::3xFLAG::hrde-1]) III	This paper	USC1473
C. elegans: Strain USC1474 - mut-2(ne298) I; hrde-1(tor125[GFP::3xFLAG::hrde-1]) III; hrde-2/enri-3(qe20) V	This paper	USC1474
C. elegans: Strain USC1475 - simr-1(cmp36) mut-2(cmp306) I; hrde-1(tor125[GFP::3xFLAG::hrde-1]) III	This paper	USC1475
C. elegans: Strain USC1476 - mut-16(cmp41[mut-16::mCherry::2xHA]) I; hrde-1(tor125[GFP::3xFLAG::hrde-1]) III	This paper	USC1476
C. elegans: Strain USC1477 - simr-1(cmp15[simr-1::mCherry::2xHA]) I; hrde-1(tor125[GFP::3xFLAG::hrde-1]) III	This paper	USC1477
C. elegans: Strain USC1478 - mut-2(cmp307) mut-16(cmp41[mut-16::mCherry::2xHA]) I; hrde-1(tor125[GFP::3xFLAG::hrde-1]) III	This paper	USC1478
C. elegans: Strain USC1479 - simr-1(cmp15[simr-1::mCherry::2xHA]) mut-2(cmp308) I; hrde-1(tor125[GFP::3xFLAG::hrde-1]) III	This paper	USC1479
C. elegans: Strain USC1480 - mut-2(ne298) I; znfx-1(gg634[HA::tagRFP::znfx-1]) II; hrde-1(tor125[GFP::3xFLAG::hrde-1]) III	This paper	USC1480
C. elegans: Strain USC1481 - hrde-1(tor125[GFP::3xFLAG::hrde-1]; cmp309[HK-AA]) III	This paper	USC1481
C. elegans: Strain USC1485 - mut-16(pk710) I; hrde-1(tor125[GFP::3xFLAG::hrde-1]; cmp309[HK-AA]) III	This paper	USC1485
C. elegans: Strain USC1486 - hrde-1(tor125[GFP::3xFLAG::hrde-1], cmp309[HK-AA]) III; hrde-2/enri-3(qe20) V	This paper	USC1486
C. elegans: Strain USC1487 - hrde-1(tor125[GFP::3xFLAG::hrde-1]) III; hrde-2/enri-3(tag1660[hrde-2/enri-3::2xTy1::GFP]) V	This paper	USC1487
C. elegans: Strain USC1488 - mut-2(ne298) I; hrde-1(tor125[GFP::3xFLAG::hrde-1]) III; hrde-2/enri-3(tag1660[hrde-2/enri-3::2xTy1::GFP]) V	This paper	USC1488
C. elegans: Strain USC1489 - hrde-1(tor125[GFP::3xFLAG::hrde-1], cmp309[HK-AA]) III; hrde-2/enri-3(tag1660[hrde-2/enri-3::2xTy1::GFP]) V	This paper	USC1489
C. elegans: Strain USC1492 - simr-1(cmp15[simr-1::mCherry::2xHA]) mut-16(cmp313[mut-16::3XMyc]) I; hrde-2/enri-3(tag1660[hrde-2/enri-3::2xTy1::GFP]) V	This paper	USC1492
C. elegans: Strain USC1493 - simr-1(cmp15[simr-1::mCherry::2xHA]) mut-2(cmp308) mut-16(cmp314[mut-16::3xMyc]) I; hrde-1(tor125[GFP::3xFLAG::hrde-1]) III	This paper	USC1493
C. elegans: Strain USC1507 - mut-16(pk710) I; hrde-2/enri-3(tag1660[hrde-2/enri-3::2xTy1::GFP]) V	This paper	USC1507
C. elegans: Strain USC1508 - hrde-2/enri-3(tag1660[hrde-2/enri-3::2xTy1::GFP], cmp316[HELICΔ]) V	This paper	USC1508
C. elegans: Strain USC1510 - hrde-1(tor125[GFP::3xFLAG::hrde-1], cmp315 [KRS-AAA]) III	This paper	USC1510
C. elegans: Strain USC1511 - hrde-1(tor125[GFP::3xFLAG::hrde-1], cmp322[IDRΔ]) III	This paper	USC1511
C. elegans: Strain USC1526 - simr-1(cmp36) I; hrde-1(tor125[GFP::3xFLAG::hrde-1], cmp309[HK-AA]) III	This paper	USC1526
C. elegans: Strain USC1569 - znfx-1(gg634[HA::tagRFP::znfx-1]) II; hrde-2/enri-3(tag1660[hrde-2/enri-3::2xTy1::GFP]) V	This paper	USC1529
Oligonucleotides
Primers used to generate homologous repair templates and guide RNA plasmids for CRISPR editing, see supplementary table S3	This paper	N/A
crRNA sequences for CRISPR editing, see supplementary table S3	This paper	N/A
DNA oligo repair templates for CRISPR editing, see supplementary table S3	This paper	N/A
co-CRISPR repair template (DNA oligo) - dpy-10: CACTTGAACTTCAATACGGCAAGATGAGAATGACTGGAAACCGTACCGCATGCGGTGCCTATGGTAGCGGAGCTTCACATGGCTTCAGACCAACAGCCTAT	Arribere et al, 2014	N/A
Software and Algorithms
Adobe Photoshop	Adobe	RRID:SCR_014199
Adobe Illustrator	Adobe	RRID:SCR_014199
Clustal Omega	Sievers et al. 2011	RRID:SCR_001591
FASTX-Toolkit (Version 0.0.13)	Hannon Lab - CSHL. 2009	RRID:SCR_005534
Cutadapt (version 3.4)	Martin. 2011	RRID:SCR_011841
Subread (Version 2.0.1)	Liao et al. 2014	RRID:SCR_009803
Bowtie2 (Version 2.5.0)	Langmead and Salzberg. 2012	RRID:SCR_005476
DESeq2 (version 1.38.3)	Love et al. 2014	RRID:SCR_015687
Trimmomatic (Version 0.36)	Bolger et al, 2014	RRID:SCR_011848
SEACR (version 1.3)	Meers et al. 2019
Bedtools (Version 2.30.0)	Quinlan and Hall. 2010	RRID:SCR_006646
DiffBind (version 3.17)	Stark and Brown. 2011	RRID:SCR_012918
BioVenn	Hulsen et al. 2008
Integrated Genomics Viewer (version 2.12.0)	Robinson et al. 2011	RRID:SCR_011793
