## Supplementary Table 3 for "Germ granule association drives small RNA specificity for a nuclear Argonaute protein"

### Sheet: Primers
Supplementary Table 3 . Oligonucleotides sequences used in this study.
Primers for protein-based CRISPR
mut-2(cmp306) and mut-2(cmp307)
guide RNA	ATGTTCTTACAGTTCTTCCC (crRNA: /AltR1/rArU rGrUrU rCrUrU rArCrA rGrUrU rCrUrU rCrCrC rGrUrU rUrUrA rGrArG rCrUrA rUrGrC rU/AltR2/)
repair template	ACAAACAAAGAGGTGTGTATTCAAGATCCATTCGATGAGCACAACCCGAGAAGAACTGTAAGAACATTGAATAGAATTAAAGATGTTATGAGGTAACCTT
genotyping primer F	GACTCGATTCACTTCTGTGG
genotyping primer R	CCAAATAATGCTCCACTGGC
Xmal digest
hrde-1(cmp309[HK-AA])
guide RNA	TTGAGTATGTCGTGAACATC (crRNA: /AltR1/rUrU rGrArG rUrArU rGrUrC rGrUrG rArArC rArUrC rGrUrU rUrUrA rGrArG rCrUrA rUrGrC rU/AltR2/)
repair oligo	TTGTCAATCGTTTGGCGTCCACCTTGACCTCCCATCATTTTATCGACAGTCTGTTGACACAATTGGATTGTTTGCAGGCCAATtGAcTCCTCAAAGTATgcGAGTATGTCGgcAACATCCGGCTTCTTCTCCCTTGCTATTCCAACAAGAATGTCCACTCTATCATCGAGCCATTTCTTCATCAGATTTTGGATAGCAAC
genotyping primer F	CGATGACAGGAAGAAATGCG
genotyping primer R	CGTATCCGTAGGATGTCAGG
Clal digest
mut-16(cmp313[mut-16::3xmyc]) and mut-16(cmp314[mut-16::3xmyc])
guide RNA	AACAAGTAAATTCTTAGTTT (crRNA: /AltR1/rArA rCrArA rGrUrA rArArU rUrCrU rUrArG rUrUrU rGrUrU rUrUrA rGrArG rCrUrA rUrGrC rU/AltR2/)
repair template	CGAGTGGGTGAATACAAATAAAAATGGAACAGTAATAGGAACAAGTAAATTCTTACAGATCCTCTTCTGAGATGAGTTTTTGTTCCAGATCCTCTTCTGAGATGAGTTTTTGTTCCAGATCCTCTTCTGAGATGAGTTTTTGTTCGTTTCGGATATCATCTTTCAAAACGACATACGGCTCAATGTCACCTCTTTCCACT
genotyping primer F	GAGAACAGAAGTGAGCAGACG
genotyping primer R	CACCCACTCGTCTCAATTTTT
hrde-1(cmp315[KRS-AAA])
guide RNA	GAACCACTTCTCTTTGACGT (crRNA: /AltR1/rGrA rArCrC rArCrU rUrCrU rCrUrU rUrGrA rCrGrU rGrUrU rUrUrA rGrArG rCrUrA rUrGrC rU/AltR2/)
repair template	AGAGTCCCGTCCAATTGGTGTTGTTGACTTCGGAGTAGAGAACATTGGTGctgaaaaagacaattttgaactcctaggcataatgttgattctaaacgaaccagctgcagctgacgtcggttcgtccttgtcctgattcattcggttgtctcgtttgggaatcctgttggaagacgaacttcccataattttgtcgagca
genotyping primer F	AAGGACCCAAACGAGAAGC
genotyping primer R	ccactgaacttcaccagaagc
PstI digest
hrde-2(cmp316[HELICΔ])
5' guide RNA	TTTTGATTCTGGACTCCAGA (crRNA: /AltR1/rUrU rUrUrG rArUrU rCrUrG rGrArC rUrCrC rArGrA rGrUrU rUrUrA rGrArG rCrUrA rUrGrC rU/AltR2/)
3' guide RNA	CTGGAACTGAAGCACGAGTT (crRNA: /AltR1/rCrU rGrGrA rArCrU rGrArA rGrCrA rCrGrA rGrUrU rGrUrU rUrUrA rGrArG rCrUrA rUrGrC rU/AltR2/)
repair template	ttttacagattaatagacgggaagtATGTCGCAGAACAGCGACACTTTTGATTCTGGACTCCAGATGGAAGTTCACAAGATGGCGGAAGCCGATAATTCGTGTGCGCCAATTGAGGAACAGCAACAGCGTATTGAGGAAATCCGCCGAACTCGTGCTTCAGTTCCAGTTGCCATATCGGACGCAGCCAACGGATCTGCCG
genotyping primer F	tctttccgtcccattcacac
genotyping primer R	TTCACGGAAGCTGTTGATCG
hrde-1(cmp322[IDRΔ])
5' guide RNA	TGACGATAAGCGTGACTACA (crRNA: /AltR1/rUrG rArCrG rArUrA rArGrC rGrUrG rArCrU rArCrA rGrUrU rUrUrA rGrArG rCrUrA rUrGrC rU/AltR2/)
3' guide RNA	TCAGATGAACATGTTTCCAG (crRNA: /AltR1/rUrC rArGrA rUrGrA rArCrA rUrGrU rUrUrC rCrArG rGrUrU rUrUrA rGrArG rCrUrA rUrGrC rU/AltR2/)
repair template	ttttcagGGAGCCGGATCTGATTATAAAGACGATGACGATAAGCGTGACTACAAGGACGACGACGACAAGCGTGATTACAAGGATGACGATGACAAGAGATCTTTCGCAACGATGGACACGATGAATGTTCAGATGAACATGTTTCCAGTGGACATCAAGGATATGCCCCACAAGATCCAACGCTTTCAAGTTGACGTCA
genotyping primer F	AAGGACCCAAACGAGAAGC
genotyping primer R	ccactgaacttcaccagaagc
Primers for sequencing
small RNA sequencing primers
RP1 - PCR F	AATGATACGGCGACCACCGAGATCTACACGTTCAGAGTTCTACAGTCCGA
RPI1	CAAGCAGAAGACGGCATACGAGATCGTGATGTGACTGGAGTTCCTTGGCACCCGAGAATTCCA
RPI2	CAAGCAGAAGACGGCATACGAGATACATCGGTGACTGGAGTTCCTTGGCACCCGAGAATTCCA
RPI3	CAAGCAGAAGACGGCATACGAGATGCCTAAGTGACTGGAGTTCCTTGGCACCCGAGAATTCCA
RPI4	CAAGCAGAAGACGGCATACGAGATTGGTCAGTGACTGGAGTTCCTTGGCACCCGAGAATTCCA
RPI5	CAAGCAGAAGACGGCATACGAGATCACTGTGTGACTGGAGTTCCTTGGCACCCGAGAATTCCA
RPI6	CAAGCAGAAGACGGCATACGAGATATTGGCGTGACTGGAGTTCCTTGGCACCCGAGAATTCCA
RPI7	CAAGCAGAAGACGGCATACGAGATGATCTGGTGACTGGAGTTCCTTGGCACCCGAGAATTCCA
RPI8	CAAGCAGAAGACGGCATACGAGATTCAAGTGTGACTGGAGTTCCTTGGCACCCGAGAATTCCA
RPI9	CAAGCAGAAGACGGCATACGAGATCTGATCGTGACTGGAGTTCCTTGGCACCCGAGAATTCCA
RPI10	CAAGCAGAAGACGGCATACGAGATAAGCTAGTGACTGGAGTTCCTTGGCACCCGAGAATTCCA
RPI11	CAAGCAGAAGACGGCATACGAGATGTAGCCGTGACTGGAGTTCCTTGGCACCCGAGAATTCCA
RPI12	CAAGCAGAAGACGGCATACGAGATTACAAGGTGACTGGAGTTCCTTGGCACCCGAGAATTCCA
RPI13	CAAGCAGAAGACGGCATACGAGATTTGACTGTGACTGGAGTTCCTTGGCACCCGAGAATTCCA
RPI14	CAAGCAGAAGACGGCATACGAGATGGAACTGTGACTGGAGTTCCTTGGCACCCGAGAATTCCA
RPI15	CAAGCAGAAGACGGCATACGAGATTGACATGTGACTGGAGTTCCTTGGCACCCGAGAATTCCA
RPI16	CAAGCAGAAGACGGCATACGAGATGGACGGGTGACTGGAGTTCCTTGGCACCCGAGAATTCCA
RPI17	CAAGCAGAAGACGGCATACGAGATCTCTACGTGACTGGAGTTCCTTGGCACCCGAGAATTCCA
RPI18	CAAGCAGAAGACGGCATACGAGATGCGGACGTGACTGGAGTTCCTTGGCACCCGAGAATTCCA
RPI19	CAAGCAGAAGACGGCATACGAGATTTTCACGTGACTGGAGTTCCTTGGCACCCGAGAATTCCA
RPI20	CAAGCAGAAGACGGCATACGAGATGGCCACGTGACTGGAGTTCCTTGGCACCCGAGAATTCCA
RPI21	CAAGCAGAAGACGGCATACGAGATCGAAACGTGACTGGAGTTCCTTGGCACCCGAGAATTCCA
RPI22	CAAGCAGAAGACGGCATACGAGATCGTACGGTGACTGGAGTTCCTTGGCACCCGAGAATTCCA
RPI23	CAAGCAGAAGACGGCATACGAGATCCACTCGTGACTGGAGTTCCTTGGCACCCGAGAATTCCA
RPI24	CAAGCAGAAGACGGCATACGAGATGCTACCGTGACTGGAGTTCCTTGGCACCCGAGAATTCCA
RPI25	CAAGCAGAAGACGGCATACGAGATATCAGTGTGACTGGAGTTCCTTGGCACCCGAGAATTCCA
mRNA sequencing primers
mRNA Universal PCR	AATGATACGGCGACCACCGAGATCTACACTCTTTCCCTACACGACGCTCTTCCGATC*T
Index 1	CAAGCAGAAGACGGCATACGAGATCGTGATGTGACTGGAGTTCAGACGTGTGCTCTTCCGATC*T
Index 2	CAAGCAGAAGACGGCATACGAGATACATCGGTGACTGGAGTTCAGACGTGTGCTCTTCCGATC*T
Index 3	CAAGCAGAAGACGGCATACGAGATGCCTAAGTGACTGGAGTTCAGACGTGTGCTCTTCCGATC*T
Index 4	CAAGCAGAAGACGGCATACGAGATTGGTCAGTGACTGGAGTTCAGACGTGTGCTCTTCCGATC*T
Index 5	CAAGCAGAAGACGGCATACGAGATCACTGTGTGACTGGAGTTCAGACGTGTGCTCTTCCGATC*T
Index 6	CAAGCAGAAGACGGCATACGAGATATTGGCGTGACTGGAGTTCAGACGTGTGCTCTTCCGATC*T
Index 7	CAAGCAGAAGACGGCATACGAGATGATCTGGTGACTGGAGTTCAGACGTGTGCTCTTCCGATC*T
Index 8	CAAGCAGAAGACGGCATACGAGATTCAAGTGTGACTGGAGTTCAGACGTGTGCTCTTCCGATC*T
Index 9	CAAGCAGAAGACGGCATACGAGATCTGATCGTGACTGGAGTTCAGACGTGTGCTCTTCCGATC*T
CUT&Tag sequencing primers
Ad1	AATGATACGGCGACCACCGAGATCTACACTCGTCGGCAGCGTCAGATGTG
Ad2.1	CAAGCAGAAGACGGCATACGAGATTCGCCTTAGTCTCGTGGGCTCGGAGATGTG
Ad2.2	CAAGCAGAAGACGGCATACGAGATCTAGTACGGTCTCGTGGGCTCGGAGATGTG
Ad2.3	CAAGCAGAAGACGGCATACGAGATTTCTGCCTGTCTCGTGGGCTCGGAGATGTG
Ad2.4	CAAGCAGAAGACGGCATACGAGATGCTCAGGAGTCTCGTGGGCTCGGAGATGTG
Ad2.5	CAAGCAGAAGACGGCATACGAGATAGGAGTCCGTCTCGTGGGCTCGGAGATGTG
Ad2.6	CAAGCAGAAGACGGCATACGAGATCATGCCTAGTCTCGTGGGCTCGGAGATGTG
Ad2.7	CAAGCAGAAGACGGCATACGAGATGTAGAGAGGTCTCGTGGGCTCGGAGATGTG
Ad2.8	CAAGCAGAAGACGGCATACGAGATCCTCTCTGGTCTCGTGGGCTCGGAGATGTG
Ad2.9	CAAGCAGAAGACGGCATACGAGATAGCGTAGCGTCTCGTGGGCTCGGAGATGTG
Ad2.10	CAAGCAGAAGACGGCATACGAGATCAGCCTCGGTCTCGTGGGCTCGGAGATGTG
Ad2.11	CAAGCAGAAGACGGCATACGAGATTGCCTCTTGTCTCGTGGGCTCGGAGATGTG
Ad2.12	CAAGCAGAAGACGGCATACGAGATTCCTCTACGTCTCGTGGGCTCGGAGATGTG
