## Supplementary Table 5 for "Germ granule association drives small RNA specificity for a nuclear Argonaute protein"

### Sheet: Sheet1
Supplementary Table 5. Sequencing library statistics.
Description	Type	Genotype	Stage	Total Reads	Trimmed and Quality Filtered Reads	Reads Mapped to WS258
HRDE-1 (adult) - input, replicate 1	small RNA	GFP::3XFLAG::HRDE-1	1-day-old adult	24261789	22732921	21008793
HRDE-1 (adult) - input, replicate 2	small RNA	GFP::3XFLAG::HRDE-1	1-day-old adult	19027669	18340974	17223670
HRDE-1 (adult) - input, replicate 3	small RNA	GFP::3XFLAG::HRDE-1	1-day-old adult	15468069	14473309	13432653
HRDE-1 (adult) - IP, replicate 1	small RNA	GFP::3XFLAG::HRDE-1	1-day-old adult	29199109	25792512	23047752
HRDE-1 (adult) - IP, replicate 2	small RNA	GFP::3XFLAG::HRDE-1	1-day-old adult	18832877	18200273	16475626
HRDE-1 (adult) - IP, replicate 3	small RNA	GFP::3XFLAG::HRDE-1	1-day-old adult	26178296	23997061	21448058
HRDE-1, hrde-2 (adult) - input, replicate 1	small RNA	GFP::3XFLAG::HRDE-1, hrde-2	1-day-old adult	20579419	19935911	18475247
HRDE-1, hrde-2 (adult) - input, replicate 2	small RNA	GFP::3XFLAG::HRDE-1, hrde-2	1-day-old adult	22021984	20550548	19149809
HRDE-1, hrde-2 (adult) - input, replicate 3	small RNA	GFP::3XFLAG::HRDE-1, hrde-2	1-day-old adult	20083269	18665461	17315435
HRDE-1, hrde-2 (adult) - IP, replicate 1	small RNA	GFP::3XFLAG::HRDE-1, hrde-2	1-day-old adult	15538877	14735059	13100849
HRDE-1, hrde-2 (adult) - IP, replicate 2	small RNA	GFP::3XFLAG::HRDE-1, hrde-2	1-day-old adult	22774889	17971524	15739782
HRDE-1, hrde-2 (adult) - IP, replicate 3	small RNA	GFP::3XFLAG::HRDE-1, hrde-2	1-day-old adult	17973173	10758318	9390427
HRDE-1, simr-1 (adult) - input, replicate 1	small RNA	GFP::3XFLAG::HRDE-1, simr-1	1-day-old adult	22718965	21382103	19804607
HRDE-1, simr-1 (adult) - input, replicate 2	small RNA	GFP::3XFLAG::HRDE-1, simr-1	1-day-old adult	22637926	21357782	19860394
HRDE-1, simr-1 (adult) - input, replicate 3	small RNA	GFP::3XFLAG::HRDE-1, simr-1	1-day-old adult	18289523	17146918	15953847
HRDE-1, simr-1 (adult) - IP, replicate 1	small RNA	GFP::3XFLAG::HRDE-1, simr-1	1-day-old adult	24030826	19759931	17402288
HRDE-1, simr-1 (adult) - IP, replicate 2	small RNA	GFP::3XFLAG::HRDE-1, simr-1	1-day-old adult	28856929	23963175	21120053
HRDE-1, simr-1 (adult) - IP, replicate 3	small RNA	GFP::3XFLAG::HRDE-1, simr-1	1-day-old adult	22933459	18196683	16020689
HRDE-1, mut-2 (adult) - input, replicate 1	small RNA	GFP::3XFLAG::HRDE-1, mut-2	1-day-old adult	14380223	13832582	13057310
HRDE-1, mut-2 (adult) - input, replicate 2	small RNA	GFP::3XFLAG::HRDE-1, mut-2	1-day-old adult	16008844	15440757	14194383
HRDE-1, mut-2 (adult) - input, replicate 3	small RNA	GFP::3XFLAG::HRDE-1, mut-2	1-day-old adult	18234955	17638095	16231929
HRDE-1, mut-2 (adult) - IP, replicate 1	small RNA	GFP::3XFLAG::HRDE-1, mut-2	1-day-old adult	18145409	17479886	15582803
HRDE-1, mut-2 (adult) - IP, replicate 2	small RNA	GFP::3XFLAG::HRDE-1, mut-2	1-day-old adult	16005417	15439413	13735034
HRDE-1, mut-2 (adult) - IP, replicate 3	small RNA	GFP::3XFLAG::HRDE-1, mut-2	1-day-old adult	20646159	19771461	17671572
HRDE-1, mut-2; hrde-2 (adult) - input, replicate 1	small RNA	GFP::3XFLAG::HRDE-1, mut-2; hrde-2	1-day-old adult	16156560	15491544	14383024
HRDE-1, mut-2; hrde-2 (adult) - input, replicate 2	small RNA	GFP::3XFLAG::HRDE-1, mut-2; hrde-2	1-day-old adult	16077724	15514660	14388410
HRDE-1, mut-2; hrde-2 (adult) - input, replicate 3	small RNA	GFP::3XFLAG::HRDE-1, mut-2; hrde-2	1-day-old adult	16009651	15395688	14486317
HRDE-1, mut-2; hrde-2 (adult) - IP, replicate 1	small RNA	GFP::3XFLAG::HRDE-1, mut-2; hrde-2	1-day-old adult	18791466	18183153	16252605
HRDE-1, mut-2; hrde-2 (adult) - IP, replicate 2	small RNA	GFP::3XFLAG::HRDE-1, mut-2; hrde-2	1-day-old adult	18908653	18268779	16361702
HRDE-1, mut-2; hrde-2 (adult) - IP, replicate 3	small RNA	GFP::3XFLAG::HRDE-1, mut-2; hrde-2	1-day-old adult	18082713	17419949	15589172
HRDE-1, simr-1 mut-2 (adult) - input, replicate 1	small RNA	GFP::3XFLAG::HRDE-1, simr-1 mut-2	1-day-old adult	16823266	16124600	14130057
HRDE-1, simr-1 mut-2 (adult) - input, replicate 2	small RNA	GFP::3XFLAG::HRDE-1, simr-1 mut-2	1-day-old adult	13052526	12562861	11945865
HRDE-1, simr-1 mut-2 (adult) - input, replicate 3	small RNA	GFP::3XFLAG::HRDE-1, simr-1 mut-2	1-day-old adult	12956988	12425235	11837057
HRDE-1, simr-1 mut-2 (adult) - IP, replicate 1	small RNA	GFP::3XFLAG::HRDE-1, simr-1 mut-2	1-day-old adult	17990770	17442396	15362430
HRDE-1, simr-1 mut-2 (adult) - IP, replicate 2	small RNA	GFP::3XFLAG::HRDE-1, simr-1 mut-2	1-day-old adult	21002444	20362166	18226199
HRDE-1, simr-1 mut-2 (adult) - IP, replicate 3	small RNA	GFP::3XFLAG::HRDE-1, simr-1 mut-2	1-day-old adult	20254855	19625330	17677877
Description	Type	Genotype	Stage	Total Fragments	Trimmed and Quality Filtered Fragments	Fragments Mapped to WS258
wild-type, replicate 1	mRNA	wild-type	1-day-old adult	12156238	11922676	10882037
wild-type, replicate 2	mRNA	wild-type	1-day-old adult	14596905	14325842	13649956
wild-type, replicate 3	mRNA	wild-type	1-day-old adult	7772702	7622100	7432756
hrde-1(tm1200), replicate 1	mRNA	hrde-1(tm1200)	1-day-old adult	16204697	15931261	15737620
hrde-1(tm1200), replicate 2	mRNA	hrde-1(tm1200)	1-day-old adult	11591436	11371646	11225115
hrde-1(tm1200) , replicate 3	mRNA	hrde-1(tm1200)	1-day-old adult	12985493	12746910	12666485
hrde-2(qe20), replicate 1	mRNA	hrde-2(qe20)	1-day-old adult	14134961	13905271	13211900
hrde-2(qe20), replicate 2	mRNA	hrde-2(qe20)	1-day-old adult	15968351	15679930	14291019
hrde-2(qe20), replicate 3	mRNA	hrde-2(qe20)	1-day-old adult	13656614	13378009	13098528
Description	Type	Genotype	Stage	Total Fragments	Fragments Mapped to WS258
wild-type -IgG	CUT&Tag (IgG)	wild-type	1-day-old adult	52533	374338
wild-type -H3K9me3, replicate 1	CUT&Tag (H3K9me3)	wild-type	1-day-old adult	13043298	12331136
wild-type -H3K9me3, replicate 2	CUT&Tag (H3K9me3)	wild-type	1-day-old adult	2939805	2603756
wild-type -H3K9me3, replicate 3	CUT&Tag (H3K9me3)	wild-type	1-day-old adult	16557384	15417902
hrde-1(tm1200) -IgG	CUT&Tag (IgG)	hrde-1(tm1200)	1-day-old adult	72342	64111
hrde-1(tm1200) -H3K9me3, replicate 1	CUT&Tag (H3K9me3)	hrde-1(tm1200)	1-day-old adult	12564377	11775144
hrde-1(tm1200) -H3K9me3, replicate 2	CUT&Tag (H3K9me3)	hrde-1(tm1200)	1-day-old adult	15564661	14933462
hrde-1(tm1200) -H3K9me3, replicate 3	CUT&Tag (H3K9me3)	hrde-1(tm1200)	1-day-old adult	16226302	15235202
hrde-2(qe20) -IgG	CUT&Tag (IgG)	hrde-2(qe20)	1-day-old adult	30783	24359
hrde-2(qe20) -H3K9me3, replicate 1	CUT&Tag (H3K9me3)	hrde-2(qe20)	1-day-old adult	12801511	11038960
hrde-2(qe20) -H3K9me3, replicate 2	CUT&Tag (H3K9me3)	hrde-2(qe20)	1-day-old adult	12980760	12496710
hrde-2(qe20) -H3K9me3, replicate 3	CUT&Tag (H3K9me3)	hrde-2(qe20)	1-day-old adult	11898602	11215961
